# Inhibition of UBE2N in regulatory T-cells boosts immunity against cancer

**DOI:** 10.1101/2024.10.22.619436

**Authors:** Wanying Miao, Vaibhav Jain, Madison Han, Yingai J. Jin, Georgia M. Beasley, Daniel T. Starczynowski, Simon G. Gregory, Jennifer Y. Zhang

## Abstract

Regulatory T (Treg) cells prevent autoimmunity and facilitate cancer immune evasion. Depletion of Tregs is a promising cancer therapy, but risks of autoimmune reactions hamper its clinical translation. Here, we demonstrate that temporally induced deletion of Ube2n in Tregs (Ube2n^Treg-KO^) of adult mice results in a robust expansion and activation of cytotoxic CD8^+^ T-cells in response to cancer cell challenges, producing a long-lasting survival benefit without autoimmune complications. The anti-tumor effect persists following adoptive T-cell transfer to T-cell-deficient Rag1-knockout mice. Single-cell transcriptomic analysis revealed that UBE2N deletion shifted immunosuppressive Tregs to effector-like T-cells. This shift is characterized by the downregulation of c-Myc target genes, resembling that observed in tumor-infiltrating Tregs of melanoma patients. Further analyses confirm that UBE2N maintains c-Myc protein stability via suppression of K48-Ubiquitin-mediated proteasomal degradation. Taken together, our studies uncover a hitherto unexplored and potentially druggable UBE2N/c-Myc signaling axis to eradicate Treg-enabled cancer immune escape.
