## Supplementary material for "Inhibition of UBE2N in regulatory T-cells boosts immunity against cancer": Table S1 RT-PCR Primers

### Sheet: Sheet1
Table S1. RT-PCR Primers
mUbe2n Forward	GCTGGCAGAACCAGTTCCT
mUbe2n Reverse	TCCCTCAAAGGGGGAATCCTG
mTnfa Forward	AAGCCTGTAGCCCACGTCGTA
mTnfa Reverse	GGCACCACTAGTTGGTTGTCTTTG
mIl6 Forward	AGAGGATACCACTCCCAACAGAC
mIl6 Reverse	AGTGCATCATCGTTGTTCATACAA
mTgfb1 Forward	CTCCCGTGGCTTCTAGTGC
mTgfb1 Reverse	GCCTTAGTTACAGGATCTG
m-Ifng Forward	TCAAGTGGCATAGATGTGGAAGAA
m-Ifng Reverse	TGGCTCTGCAGGATTTTCATG
mIl10 Forward	AGGGGAGAAATCGATGACAG
mIl10 Reverse	GCCTTATCGGAAATGATCCA
mFoxp3 Forward	TTCGAGGAGCCAGAAGAGTTTC
mFoxp3 Reverse	GGGCCTTGCCTTTCTCATC
mGapdh Forward	GCACAGTCAAGGCCGAGAAT
mGapdh Reverse	GCCTTCTCCATGGTGGTGAA
